# Towards solving the conundrum of plasmid mobility: networks of functional dependencies shape plasmid transfer

**DOI:** 10.1101/2022.07.04.498229

**Authors:** Manuel Ares-Arroyo, Charles Coluzzi, Eduardo P.C. Rocha

## Abstract

Plasmids are key drivers of bacterial evolution by transferring genes between cells via conjugation. Yet, half of the plasmids lack all protein coding genes for this process. We searched to solve this conundrum by identifying conjugative origins of transfer over thousands of plasmids and chromosomes of *Escherichia coli* and *Staphylococcus aureus*. We found that plasmids carrying these sequences are very abundant and have the highest densities of antimicrobial resistance genes. They are hyper-parasites that directly hijack conjugative or mobilizable elements, but not both. These functional dependencies explain the co-occurrence of each type of plasmid in cells and illuminate the evolutionary relationships between the elements. We characterized systematically the genetic traits of plasmids in relation to conjugation and alternative mechanisms of transfer, and can now propose a confident putative mechanism of transfer for ca. 90% of them. The few exceptions could be passively mobilized by other processes. We conclude there is no conundrum concerning plasmid mobility.
