## Supplementary material for "Towards solving the conundrum of plasmid mobility: networks of functional dependencies shape plasmid transfer": Table S3

### Sheet: S3_Table
Name oriT	MGE	Bacteria host	Species	Class	Phylum	Length oriT (nt)	Sequence oriT	Length nic site (nt)	Sequence nic site	Position nic site	Source
CloDF13	Plasmid	Enterobacter cloacae	Enterobacter cloacae	Gammaproteobacteria	Proteobacteria	13	GTGGGTGGTCGGG	NA	_	_	oriTDB (https://doi.org/10.1093/nar/gky352)
ColB4	Plasmid	Escherichia coli	Escherichia coli	Gammaproteobacteria	Proteobacteria	124	GGTTGGTGGTTCTCACCACCAAAAGCACCACACCCCACGCAAAAACAAGTTTTTGCTGATTTGCTTTTTGAATCATTAGCTTATGTTTTAAATAATGTATTTTAATTTATTTTACATTATTAAA	NA	_	_	https://doi.org/10.1128/jb.168.1.132-139.1986
ColE1	Plasmid	Escherichia coli	Escherichia coli	Gammaproteobacteria	Proteobacteria	60	GGGTGTCGGGGCGCAGCCCTGACCCAGTCACGTAGCGATAGCGGAGTGTATACTGGCTTA	8	CTGGCTTA	CTGG|CTTA	oriTDB (https://doi.org/10.1093/nar/gky352)
F	Plasmid	Escherichia coliK-12	Escherichia coli	Gammaproteobacteria	Proteobacteria	289	CGCACCGCTAGCAGCGCCCCTAGCGGTATCCTATAAAAAAACACACCGCGCCGCTAGCAGCACCCCTAATATAAAATAATGTTTTTTATAAAAATAGTCAGTACCACCCCTACAAAACGGTGTCGGCGCGTTGTTGTACCGCGCCGACACCGCTTTTTTAAATATCATAAAGAGAGTAAGAGAAACTAATTTTTCATAACACTCTATTTATAAAGAAAAATCAGCAAAAACTTGTTTTTGCGTGGGGTGTGGTGCTTTTGGTGGTGAGAACCACCAACCTGTTGAGCCT	11	GTGGGGTGTGG	GTGGGGTGT|GG	oriTDB (https://doi.org/10.1093/nar/gky352)
GGI	ICE	Neisseria gonorrhoeae	Neisseria gonorrhoeae	Betaproteobacteria	Proteobacteria	50	TTAAAGGTAAAACAAAGGCCTGCATGTAAAAATGCAGGCCTTTGCCTATT	7	TTGCCTA	TTGCCT|A	https://doi.org/10.1093/nar/gkz577
ICEBs1	ICE	Bacillus subtilissubsp.subtilisstr. 168	Bacillus subtilis	Bacilli	Firmicutes	24	ACCCCCCCACGCTAACAGGGGGGT	NA	_	_	oriTDB (https://doi.org/10.1093/nar/gky352)
ICEKp1	ICE	Klebsiella pneumoniaesubsp.pneumoniaeNTUH-K2044	Klebsiella pneumoniae	Gammaproteobacteria	Proteobacteria	250	GCACACCGTCGCAGCCAGGCTATATTTCCCGCCCCGGCGGGGAATATGCCGATTAGGCGCGACCAACCCCTTTAAAGCAGCGTTCCCATTTTTTCGAGCTTGCGAAGAAAAAATAGGCTAAACGCGCGTCTTAAAGGGGTTGGTCGCGCGTAGCGGACGACGGTGTGCCGCCTTTGACCCTGGGGGTTTTGGCGTGGCGTCCAGCCGCGACATTACCCCCATGCACCGGGCAATAAGGGCGTCCAGCCCG	11	GGTTGGTCGCG	GGTTG|GTCGCG	oriTDB (https://doi.org/10.1093/nar/gky352)
ICEMlSym	ICE	Mesorhizobium loti R7A	Mesorhizobium loti	Alphaproteobacteria	Proteobacteria	59	AAAACGATGTGCAGACAAAGGCTTCCCGCCTCATGGAGCGGTGCCTTTATCTTGCCTTA	9	ATCTTGCCT	ATCTTGCC|T	https://doi.org/10.1016/j.plasmid.2019.102416
MGIVchHai6	ICE	Vibrio cholerae	Vibrio cholerae	Gammaproteobacteria	Proteobacteria	52	TCCAAGATCCCCCATCAGAGATAGTTATTGGAAAGGAATTGGTAGGGTCTTT	NA	_	_	https://doi.org/10.1128/mSphere.00748-20
mobQ4	Plasmid	Escherichia coli	Escherichia coli	Gammaproteobacteria	Proteobacteria	178	GATGTAACTCCGTACGCGATGAAAAATCGCATTTTATCGCGTCACTGGTAGTTTAAAAACTGAGCTGGCATAATGCACGACACATCACGAAGTGCGCACTTATACAATCTTCACTTCGTTTCGATTGTGTGCGCCCTGCGGGGCTGAAAGAAAACGGCAAAAAGGCATTACGGAAGAA	NA	_	_	https://doi.org/10.3389/fmicb.2019.02557
NAH7	Plasmid	Pseudomonas putida	Pseudomonas putida	Gammaproteobacteria	Proteobacteria	NA	NA	11	ATTGTGTATTG	ATTGTGTA|TTG	https://doi.org/10.1128/AEM.02359-16
NGR234a	Plasmid	Rhizobium leguminosarum	Rhizobium leguminosarum	Alphaproteobacteria	Proteobacteria	57	CCCCGCCAGGGCCGCAAAACAGGATGTCGCGACAGCGACGTATAATTGCGCCCTTGG	14	TAATTGCGCCCTTGG	_	https://doi.org/10.1111/j.1574-6941.2002.tb01012.x
p1414	Plasmid	Bacillus subtilis	Bacillus subtilis	Bacilli	Firmicutes	55	TCGCACGTCCAAATTTGCCATGGGCATAATTTGGTGTAGTGCGTTACACCAAAGA	12	TAGTGCGTTACA	TAGTGCG|TTACA	https://doi.org/10.1016/j.plasmid.2014.05.004
P307	Plasmid	Escherichia coli	Escherichia coli	Gammaproteobacteria	Proteobacteria	352	AGGTTGGTGGTTCTCACCACCAAAAGCACCACACCCTACGCAAAAACAAGTTTTTGCTGATTTGATTTTAATATCATGTGCTTATATTCATGAATTTATATTATTTAAATCAGATTTATTTAAACAGCGGTGCAGGCGCGGCTATGGCACCGTGTCTGCACCGCTTTGTAGGGGTGGTGCTGACTATTTTTATAAAAAACATTGTTTTATATTAGGGGGGGCTGCTAGCGGCGCGGTGTGTTTTTTTATAGGATACCGCCAGGGGCGCTGCTAGCGGTGCGTTCCTGTTTTCATTGTGAATTTTAGTGTTTCGAAATTAACTTTGTTTTATGTTTAAAAAAGGTAATCTCTA	_	_	_	https://doi.org/10.1016/0147-619X(87)90080-1
p838BR	Plasmid	Escherichia coli 838-3B	Escherichia coli	Gammaproteobacteria	Proteobacteria	73	GTCGGGGCAAAGCCCTGACCAGGTGGGGAATGTCTGAGTGCGCGTGCGCGGTCCGACATTCCCACATCCTGTC	8	AATCCTGT	AATCCTG|T	https://doi.org/10.1016/j.plasmid.2018.11.001
pAD1	Plasmid	Enterococcus faecalisOG1X	Enterococcus faecalis	Bacilli	Firmicutes	13	GAAAATGGTCAGG	NA	_	_	oriTDB (https://doi.org/10.1093/nar/gky352)
pB1001	Plasmid	Pasteurella multocida	Pasteurella multocida	Gammaproteobacteria	Proteobacteria	100	AACTCCGAAGGACAAGATATAGGATTTGAGCTTTAGCGAATTTATCCGAGTAAACTAGATATACTTTGCAAAAAGTAGGTCTAGTTTACATATCTTGCCC	8	TATCTTGC	TATCTTG|C	https://doi.org/10.3389/fmicb.2018.02489
pBBR1	Plasmid	Bordetella bronchisepticaS87	Bordetella bronchiseptica	Betaproteobacteria	Proteobacteria	52	GGTCACGACTTTGCGAAGCAAAGTCTAGTGAGTATACTCAAGCATTGAGTGG	10	TAGTGAGTAT	TAGTGAG|TAT	oriTDB (https://doi.org/10.1093/nar/gky352)
pBTK445	Plasmid	Tetrathiobacter kashmirensisWGT	Tetrathiobacter kashmirensis	Betaproteobacteria	Proteobacteria	51	AGCCTTTAAAGCGAAAATAGGGTACTCCATGCTCGCTATATCATCCTGACA	8	CATCCTGA	CATCCTG|A	oriTDB (https://doi.org/10.1093/nar/gky352)
pBVT745	Plasmid	Aggregatibacter actinomycetemcomitans	Aggregatibacter actinomycetemcomitans	Gammaproteobacteria	Proteobacteria	NA	NA	28	CACAGTAATTCTACATTAGTCCTTTAAA	CACAGTAATTCTA|CATTAGTCCTTTAAA	https://doi.org/10.1016/j.plasmid.2010.02.001
pC221	Plasmid	Staphylococcus aureus	Staphylococcus aureus	Bacilli	Firmicutes	53	CCATCAAGCCGGTATATTCAGAACGAAGTGGCTAGAATATACAACGCTTGCCA	9	CGCTTGCCA	CGCTTG|CCA	oriTDB (https://doi.org/10.1093/nar/gky352)
pCERC7	Plasmid	Escherichia coli	Escherichia coli	Gammaproteobacteria	Proteobacteria	75	GTCGGGGCGAAGCCCTGACCAGGGTAATTGTAATAGCGTGCATGTATGCGCGGTATAACAATTGCACATCCTGTC	7	ATCCTGT	ATCCTG|T	https://doi.org/10.1016/j.plasmid.2016.11.001
pCF10	Plasmid	Enterococcus faecalis	Enterococcus faecalis	Bacilli	Firmicutes	50	AATATCGCAACATGCTAGCATGTTGCTCCGCTTGCAAAAAGAAAGCCTAC	10	GCTTGCAAAA	GCTTGCAAAA	https://doi.org/10.3389/fmicb.2019.00958
pCR1	Plasmid	Corynebacterium renale	Corynebacterium renale	Actinomycetia	Actinobacteria	86	CGGGACAGGATGTGCAAATGTAATACCGTCACCCGCGACGATATTCCGTTTGCCATCTGGTCAGGGCTTCGCCCCGACACCCCGTA	19	TTTGCACATCCTGTCCCGA	_	https://doi.org/10.1016/j.plasmid.2006.01.003
pCTXM3	Plasmid	Citrobacter freudii	Citrobacter freundii	Gammaproteobacteria	Proteobacteria	106	AGTACGGGACAAGATGTGTTTTTGGAGTACCGCCGACACGCGGCGGCCGTCCAAAAACGTCTTGGTCAGGGCAAGCCCCGACACCCCCTAACGAGGTTAGCTATCT	NA	_	_	https://doi.org/10.1128/AEM.01205-20
pCU1	Plasmid	Escherichia coli	Escherichia coli	Gammaproteobacteria	Proteobacteria	268	GTATTACCAAAGTAATAAAGCAAACTCATTATAAAACAATGAGTTATTAGGTGTTTTTAATACCTAATTATTACCGAATATTGACGCTATTTATTTTTTTATTTTTTAAATCAGTGTGATAGCGTGATTTATGCCGCTGCGTTAGGTGTATAGCAGGTTAAGGGATAAAAAATCATCTTTTTTGGTAGGAGCGATCTACGTAGGTTAAGGACTAACTGACTAAAAAGCGTTCAATATTCCGTATTCATGCTTGCATGAATACCAGTAC	10	GGTGTATAGC	GGTGT|ATAGC	oriTDB (https://doi.org/10.1093/nar/gky352)
pEC156	Plasmid	Escherichia coli	Escherichia coli	Gammaproteobacteria	Proteobacteria	92	TCAGTACCGGGTGTCGGGTGGACCCTGACCAGGTGGTAATTGTAAGACGTTGCGGGCGACGGTATTACAATTGCACATCCTGTCCTGTTTTT	10	ACATCCTGTC	ACATCCTGT|C	https://doi.org/10.1371/journal.pone.0148355
pGO1	Plasmid	Staphylococcus aureus4220	Staphylococcus aureus	Bacilli	Firmicutes	36	CACGCGAACGGAACGTTCGCATAAGTGCGCCCTTAC	12	TAAGTGCGCCCT	TAAGTGCGCC|CT	oriTDB (https://doi.org/10.1093/nar/gky352)
pHTbeta	Plasmid	Enterococcus faecium	Enterococcus faecium	Bacilli	Firmicutes	192	CCAAAGAATTAATGCAAAGAGCATAAGGGAAAACTAATAGCACCTTCCTAAAGGAAGGTGGCTAAGTTGGCTGTGCCAACTGGTTTTCTTTCAAAATCACTTCATATTTTTTGCTATCACAAAAAAATCCATTTTCGACCTATTTTCGGTCATAATATAGTACCTACTTTTGGTCATAGTTTCGTCCGTAGT	NA	_	_	oriTDB (https://doi.org/10.1093/nar/gky352)
pIGRK	Plasmid	Klebsiella pneumoniae	Klebsiella pneumoniae	Gammaproteobacteria	Proteobacteria	186	CCACCCGGATATAACAGTAGTATAAGTTGTTGTTTCAACCCGTCTTTTTGGGTGGAACAACAAGGCATTTTAGGGATAGAGCAAAGCGAAGGCCATAAAATTGCCACCCCCAACCGGGGGTCGTTGTTCGATTTGAGCAGATAGCGAAAAATTGAACATAAGGGGGGAGGGTTTGGGTTTTACGG	NA	_	_	https://doi.org/10.3390/ijms22105152
pIGWZ12	Plasmid	Escherichia coli	Escherichia coli	Gammaproteobacteria	Proteobacteria	NA	NA	12	TGTATGCGCCCT	TGTATGCG|CCCT	https://doi.org/10.1016/j.plasmid.2015.04.001
pIP421	Plasmid	Bacteroides fragilisBF-F239	Bacteroides fragilis	Bacteroidia	Bacteroidetes	NA	NA	7	CAAGCTC	CAAGCTC	oriTDB (https://doi.org/10.1093/nar/gky352)
pIP501	Plasmid	Streptococcus agalactiaeB-49813/75	Streptococcus agalactiae	Bacilli	Firmicutes	38	ATACGAAGTAACGAAGTTACTGCGTATAAGTGCGCCCT	12	TAAGTGCGCCCT	TAAGTGC|GCCCT	oriTDB (https://doi.org/10.1093/nar/gky352)
pJHCMW1	Plasmid	Klebsiella pneumoniae	Klebsiella pneumoniae	Gammaproteobacteria	Proteobacteria	NA	NA	10	CATATTTAGC	CATATTTAG|C	https://doi.org/10.1006/plas.1997.1303
pKL1	Plasmid	Escherichia coli	Escherichia coli	Gammaproteobacteria	Proteobacteria	100	CGGGGTGTCGGGGTGAAGCCCTGACCAAGTGGTAATCGTATCGGCGTGCATGCGCGGTTATACGATTACACATCCTGTCCCGATTTCTGAGGCGTTTTAA	8	CATCCTGT	CATCCTG|T	oriTDB (https://doi.org/10.1093/nar/gky352)
pLS20	Plasmid	Bacillus subtilis	Bacillus subtilis	Bacilli	Firmicutes	361	AAAGAGCAATCTCGTCATCGAAGACTAAATTTCTGTATGGAAAACAGTTATTTTTCGTGTGCATAAAATAAAGATTTATGTGCATTTAGTTCTAAATCACCTAAATAATGGTTGAACATAAATGTTTTTTTTATGTGCATTCAGCAATAAATCTGGTACCACGAAAAAACAAACCGCACTGCGGTTTCACCATGCAAATGGTGCCAGTTTCCCCTTATGCTCTTTCCTTTTCCACCCCCTCCTTCCTTCGGAATCGGGGGCCGGCTTTTTGCTGCCCGCAAAAAGCCTTGGAAAAAGAAACACTTATTTGAACAGATCGTTGCAAAGTAATGTGCAGAAATCGATGAAAAGGAGCGTTAAC	9	GGGCCGGCT	GGGCCGGC|T	https://doi.org/10.1371/journal.pgen.1006586
pMAB01	Plasmid	Mycobacterium abscessussubsp.bolletiiINCQS 00594	Mycobacterium abscessus	Actinomycetia	Actinobacteria	304	TGCCTCGCAGAGCAGGATGACCCGTTGAGCGCCCCCGGCGCGAATAAGGGACAGTGAAGATAGATAACCGGCTCGCCGGTTAGCTAACTTCACACATCCTGCCCGCCTTACGGCGTTAATAACACCAAGGAAAGTCTACACCAGCCATTACGATTTATCCGCAACTATCGCGCTATCAGGCCGCAAAAGCAGCAACGGATATAGCGAAAACCGCCACAATGGCCCATAATGCCGCTATCGAAGCGTGCCAATGCACGCCGATAGCGGACTTTTTGCGTTTCCGTAGCGCCGCTTAGTAGCGTTA	8	CATCCTGC	CATCCTG|C	oriTDB (https://doi.org/10.1093/nar/gky352)
pMAS2027_1	Plasmid	Escherichia coliMS2027	Escherichia coli	Gammaproteobacteria	Proteobacteria	19	TTGCCCTATCCTGCATCGC	8	TATCCTGC	TATCCTG|C	oriTDB (https://doi.org/10.1093/nar/gky352)
pMAS2027_1	Plasmid	Escherichia coliMS2027	Escherichia coli	Gammaproteobacteria	Proteobacteria	19	TTGCCCTATCCTGCATCGC	8	TATCCTGC	TATCCTG|C	oriTDB (https://doi.org/10.1093/nar/gky352)
pMRC01	Plasmid	Lactococcus lactisDPC3147	Lactococcus lactis	Bacilli	Firmicutes	38	ACACCACCCAATTTTGGAGTGGTGTGTAAGTGCGCATT	12	TAAGTGCGCATT	TAAGTGCGCATT	oriTDB (https://doi.org/10.1093/nar/gky352)
pMUR274	Plasmid	NA	NA	Unknown	Unknown	475	ACTCCGATACGTTGCCCTCCGAACGGTATTCAAGGTCGATTTTTTGCGCTTCGGTCACTCTTAAACTGATAGATGGCATAGGTTTCCTTTGTGTAATACCGATGTAATACATACAAATCTAGCATAGATGCGGCTTAATTCCACATATGTAATACGTTGTGTATTACATATTAAAACACAAATTAGAATAATTTGTTTTGTTTTCAAGCATTTACGATGAAAATCGTAATTGCGTATGGTGTATAGCCGTTAAGGGATACCATACCACGCCTTTTTTAAGGGAGAAACCGGTGTTACGTGCAAGTGAATCGCTCAAAAAGCGTTCACATTCACACCTTTCATGCTTGCATGAAAGGAAACGGACGGGAATTAGACAAAAATAAGACACGATGAGTAAGT…	10	GGTGTATAGC	GGTGT|ATAGC	oriTDB (https://doi.org/10.1093/nar/gky352)
pMV158	Plasmid	Streptococcus agalactiae	Streptococcus agalactiae	Bacilli	Firmicutes	41	CACTTTATGAATATAAAGTATAGTGTGTTATACTTTACATG	11	TAGTGTGTTAT	TAGTGTG|TTAT	oriTDB (https://doi.org/10.1093/nar/gky352)
pNZ4000_1	Plasmid	Lactococcus lactis	Lactococcus lactis	Bacilli	Firmicutes	70	AAGCCACATTGTAATACAAGAACGAAGTGATTTGTATTACAATGTGATAGCTTGCAGTATTTATGGTTTT		_	_	https://doi.org/10.1128/JB.180.20.5285-5290.1998
pNZ4000_2	Plasmid	Lactococcus lactis	Lactococcus lactis	Bacilli	Firmicutes	70	AAGCAACATTGTAATACAAGAACGAAGTGATTTGTATTACAATGTGATAGCTTGCAGTATTTATGGTTTT		_	_	https://doi.org/10.1128/JB.180.20.5285-5290.1998
pRAS3	Plasmid	Aeromonas salmonicida	Aeromonas salmonicida	Gammaproteobacteria	Proteobacteria	50	GTGAAGAAGGAACACCCGCTCGCGGGTGGGCCTACTTCACCTATCCTGCC	7	ATCCTGC	ATCCTG|C	https://doi.org/10.1128/JB.00864-09
pRet42a	Plasmid	Rhizobium etli CFN42	Rhizobium etli	Alphaproteobacteria	Proteobacteria	44	GGATCCGAAGGGCGCAATTATACGTCGCTGTCGCGACGCCCTGC	13	AAGGGCGCAATTA	AAGGGCGCAATTA	https://doi.org/10.1016/j.plasmid.2019.102443
pRETCFN42d	Plasmid	Rhizobium etli	Rhizobium etli	Alphaproteobacteria	Proteobacteria	20	ACGTATATTGCGCCCTCAAA	8	TATTGCGC	TATTGCG|C	https://doi.org/10.1128/JB.00701-06
pRi1724	Plasmid	Rhizobium leguminosarum	Rhizobium leguminosarum	Alphaproteobacteria	Proteobacteria	56	CCTGACCAGGACTCAAGCAAGGGCGTCGCATCAGCGACGTATAATTGCGCCCTTGG	14	AATTGCGCCCTTGG	_	https://doi.org/10.1111/j.1574-6941.2002.tb01012.x
pRiA4b	Plasmid	Rhizobium leguminosarum	Rhizobium leguminosarum	Alphaproteobacteria	Proteobacteria	56	CCTCACCAGGCTCTCTCAGCAACACGTCGCGCCAGCGACGTATAATTGCGCCCTTGG	14	AATTGCGCCCTTGG	_	https://doi.org/10.1111/j.1574-6941.2002.tb01012.x
pRJ6	Plasmid	Staphylococcus aureus	Staphylococcus aureus	Bacilli	Firmicutes	239	AGTGGCTAGCAATTAGCCACTATTTTTTCGTCAGAAAAAATCCTAAGGGGCTTGGGGATATTCCCCAACAAGCAGGCGCGTCTGCCACACTAGTGGCTAGCAAAGCCAATGCTTGCCAAACCACTATAACGACTTGATTAAATTTACTTTATCCTATAAAGTAAATTTATATTAAGGAGTTATCTTTCGTAGAAAGCGTGGTGGGATGTATGAGCGAACAAAACATATTTGTGGCTAGC	9	TGCTTGCCA	TGCTTG|CCA	oriTDB (https://doi.org/10.1093/nar/gky352)
pRmeGR4a	Plasmid	Sinorhizobium melilotiGR4	Sinorhizobium meliloti	Alphaproteobacteria	Proteobacteria	59	GCAGGAAAACGGCGTAGCACATTTTTCCGTATCCTGCCCCTCCACATTGTAAGGGGATT	8	TATCCTGC	TATCCTG|C	oriTDB (https://doi.org/10.1093/nar/gky352)
pRS01	Plasmid	Lactococcus lactisML3	Lactococcus lactis	Bacilli	Firmicutes	40	TCCGTAAGATGCTATCATCTTACTATGCTTGCAAAAGGTC	6	CTTGCA	CTTG|CA	oriTDB (https://doi.org/10.1093/nar/gky352)
pS7a	Plasmid	Lactococcus lactisbv. diacetylactis S50	Lactococcus lactis	Bacilli	Firmicutes	456	GGATGATCAAACAAAATACGAGAGATTTTTTGTTCGTTCATCCATGGTTTTAGAAAAAAGAGGGACGATTTCGGAAGAAGAAAATCGTCTCTTTTTTTTCTTCTTTTTGTATGACAAAAAGAAAGATCTTTTGCCCATTTTTATTTTTTATAAAATGGGCAGGTGGCGTTTGCGTAAAGCAAATCGACACAATCCAAAGGGGATAAAAGGGGAAAGTGAAACTTCCCCCTTTTCAAGCCACATTGTAATACAAGAACGAAGTGCTTTGTATTACAATGTGATAGCTTGCAGTATTTATGGTTTTATATGGTCTATTTTGTTGTGAGGATTGTAACCGAATAGGGCGCAATACTTATTACAAAATCAATGACAAAGGGCGATTGAGAAATGAGCGCTGGG…	6	CTTGCA	CTTG|CA	oriTDB (https://doi.org/10.1093/nar/gky352)
pS7b	Plasmid	Lactococcus lactisbv. diacetylactis S50	Lactococcus lactis	Bacilli	Firmicutes	456	TGGATGATCAAACAAAATACGAGAGATTTTTTGTTCGTTCATCCATGGTTTTAGAAAAAAGAGGGACGATTTCGGAAGAAGAAAATCGTCTCTTTTTTTTCTTCTTTTTGTATGACAAAAAGAAAGATCTTTTGCCCATTTTTATTTTTTATAAAATGGGCAGGTGGCGTTTGCGTAAAGCAAATCGACACAATCCAAAGGGGATAAAAGGGGAAAGTGAAACTTCCCCCTTTTCAAGCCACATTGTAATACAAGAACGAAGTGCTTTGTATTACAATGTGATAGCTTGCAGTATTTATGGTTTTATATTTCCTATTTTGTTGTGAGGATTGTAACCGAATAGGGCGCAATGCTTATTACAAAATCAATGACAAAGGGCGAGTGAGGAATGAGCGCTGA…	6	CTTGCA	CTTG|CA	oriTDB (https://doi.org/10.1093/nar/gky352)
pSC101	Plasmid	Salmonella entericaserovar Typhimurium	Salmonella enterica	Gammaproteobacteria	Proteobacteria	45	GGGCGCACGTTTCTGAACGAAGTGAAGAAAGTCTAAGTGCGCCCT	12	TAAGTGCGCCCT	TAAGTGCG|CCCT	oriTDB (https://doi.org/10.1093/nar/gky352)
pSJ7.4	Plasmid	Neisseria gonorrhoeae	Neisseria gonorrhoeae	Betaproteobacteria	Proteobacteria	57	TAATGCCCACTTATCAGTTTCTCTTCGAGAAACTGGTGGGCAAGCGTACCGCTTGAC	14	TAATGCCCACTTAT	_	https://doi.org/10.1016/j.plasmid.2004.05.002
pSK41	Plasmid	Staphylococcus aureus	Staphylococcus aureus	Bacilli	Firmicutes	60	GCACGCGAACGGAACGTTCGCATAAGTGCGCCCTTACGGGATTTAACTAGATTATAACGG	9	TAAGTGCGC	TAAGTGCG|C	https://doi.org/10.1016/j.mib.2017.03.003
pST10301A	Plasmid	Salmonella entericaserovar Typhimurium	Salmonella enterica	Gammaproteobacteria	Proteobacteria	100	CACTTCAGGCTCCTTACGGGGTGTCGGGGCGAAGCCCTGACCAGATGGTAATTGTAATAGCGTCGCGTGTGACGGTATTACAATTACACATCCTGTCCCG	8	CATCCTGT	CATCCTG|T	https://doi.org/10.1016/j.plasmid.2020.102532
psT10302A	Plasmid	Salmonella entericaserovar Typhimurium	Salmonella enterica	Gammaproteobacteria	Proteobacteria	77	TTTAGCGGGTGTCGGGGCGCAGCCATGACCCAGTCACGTAGCGATAGCGGAGTGTATACTGGCTTAACCATGCGGCA	8	CTGGCTTA	CTGG|CTTA	https://doi.org/10.1016/j.plasmid.2020.102532
psT10303a	Plasmid	Salmonella entericaserovar Typhimurium	Salmonella enterica	Gammaproteobacteria	Proteobacteria	100	CACTTCAGGCTCCTTACGGGGTGTCGGGGCGAAGCCCTGACCAGATGGTAATTGTAATAGCGTCGCGTGTGACGGTATTACAATTACACATCCTGTCCCG	8	CATCCTGT	CATCCTG|T	https://doi.org/10.1016/j.plasmid.2020.102532
psT10303b	Plasmid	Salmonella entericaserovar Typhimurium	Salmonella enterica	Gammaproteobacteria	Proteobacteria	77	TTTAGCGGGTGTCGGGGCGCAGCCATGACCCAGTCACGTAGCGATAGCGGAGTGTATACTGGCTTACTATGTTGCCA	8	CTGGCTTA	CTGG|CTTA	https://doi.org/10.1016/j.plasmid.2020.102532
pSU233	Plasmid	Escherichia coli	Escherichia coli	Gammaproteobacteria	Proteobacteria	279	CGCTAGCAGCGCCCCTGACGGTATCCTATAAAAAAACACACCGCGCCGCTAGCAGCACCCCTAATATAAAATAATGTTTTTTATAAAAATAGTCAGTACCACCCCTACAAAGCGGTGTCGGCGCGTTGCTGTAGCTGCGTTAACGACGCTGCTTTAAATAAATCAGATTTAAACAATATAAATCCACAAATACAACTCNATGATATTAAAGATAAATCAGCAAAAACTTGTTTTTGCGTGGGGTGTGGTGCTTTTGGTGGTGAGAACCACCAACCTGTT	11	GTGGGGTGTGG	GTGGGGTGT|GG	oriTDB (https://doi.org/10.1093/nar/gky352)
pSymA	Plasmid	Rhizobium leguminosarum	Rhizobium leguminosarum	Alphaproteobacteria	Proteobacteria	34	CACGTCGCGCCAGCGACGTATATTGCGCCCTCAA	14	TATTGCGCCCTCAA	_	https://doi.org/10.1111/j.1574-6941.2002.tb01012.x
pT181	Plasmid	Staphylococci	Staphylococcus spp	Bacilli	Firmicutes	50	GCACACGTATTAACGACTTATTAAAAATAAGTCTAGTGTGTTAGACTTAA	12	TAGTGTGTTAGA	TAGTGTG|TTAGA	https://doi.org/10.1016/j.plasmid.2014.05.004
pTETHS016	Plasmid	Haemophilus parasuis	Haemophilus parasuis	Gammaproteobacteria	Proteobacteria	105	AACTCCGAAGGACAAGATATAGGATTTGAGCCTATGGCGAATACATCCGAGTAAAGTGGATTTATTTTATTTCATAAAATAAGGCCCACTTTACATATCTTGCCC	8	TATCTTGC	TATCTTG|C	https://doi.org/10.3389/fmicb.2018.02489
pTF-FC2	Plasmid	Thiobacillus ferrooxidans	Thiobacillus ferrooxidans	Acidithiobacillia	Proteobacteria	55	CCGTTGGAACCACGTGGCGAAGCCATGTGTGTTACAACGGTCATCCTGTATTGCT	_	_	_	https://doi.org/10.1128/jb.174.19.6230-6237.1992
pTF1	Plasmid	Acidithiobacillus ferrooxidansATCC 33020	Acidithiobacillus ferrooxidans	Acidithiobacillia	Proteobacteria	42	GCACGGGTAATCTCGAAGAGATTACTCTAAGTGCGCCCTTGC	12	TAAGTGCGCCCT	TAAGTGC|GCCCT	oriTDB (https://doi.org/10.1093/nar/gky352)
pTi5955	Plasmid	Rhizobium leguminosarum	Rhizobium leguminosarum	Alphaproteobacteria	Proteobacteria	55	TCTCACCGGGCCGAGAAGCAACGCGTCGTATCACGACGTATAATTGCGCCCTTGG	14	AATTGCGCCCTTGG	_	https://doi.org/10.1111/j.1574-6941.2002.tb01012.x
pTiC58	Plasmid	Agrobacterium fabrumstr. C58	Agrobacterium fabrum	Alphaproteobacteria	Proteobacteria	61	GGATCCAAGGGCGCAATTATACGTCGCTGACGCGACGCCTTGCGTAGGGGGCCAAACAGGG	NA	_	_	oriTDB (https://doi.org/10.1093/nar/gky352)
pVCR94deltaX	Plasmid	Vibrio choleraeBI144	Vibrio cholerae	Gammaproteobacteria	Proteobacteria	398	CCCAAAAGGGGCATATAGGTTGCTTTTCGGTGGCTTTTTGATCGTTGAGTAAGGGAACCTATGGGAACGCTGCACGGATAGGCTCAGATAAACAGACCTTACCCTCGCATCGAGAACCGCTTGCCCTCCAGCATCGAGAGACGGTGGTAAAGAGGCATTTGGAATCTTTGATGCCATATCCAATATATCTGGAATCTTTAAATATAGATTCATATGTAAAGAGGCTGTGAAAGAATAAGAGCATCAAGATTCCAGATAGATAGAGGGAAATTTGACAAATTCCAAAGATGGGTTAGCCTAGTGACAGAACTAGATTCCAGTATTGGAATAATCAGCTTTAAATTCCAGATAGATAGTTATGTGGATAGGAATTGGATAGGAATTGGGAGGGTATTGAG	NA	_	_	oriTDB (https://doi.org/10.1093/nar/gky352)
pWBG745 (pWBG749)	Plasmid	Staphylococcus aureus	Staphylococcus aureus	Bacilli	Firmicutes	65	CTTGAAATGGCTGGCTTTGCCAGCCACCCCATAAAATATGGGGTCATATTTCCCTTATGCTCTTA	NA	_	_	https://doi.org/10.1016/j.mib.2017.03.003
pWW0	Plasmid	Pseudomonas putida	Pseudomonas putida	Gammaproteobacteria	Proteobacteria	NA	NA	19	AGTTATGTGTTGTGCGTGG	AGTTA|TGTGTTGTGCGTGG	https://doi.org/10.1046/j.1462-2920.2002.00305.x
pYE854	Plasmid	Yersinia enterocolitica	Yersinia enterocolitica	Gammaproteobacteria	Proteobacteria	NA	NA	19	CATGCGTCGGGTGTGATAA	CATGCGTCGGGTGT|GATAA	https://doi.org/10.1128/JB.01467-07
R1	Plasmid	Escherichia coli	Escherichia coli	Gammaproteobacteria	Proteobacteria	71	AGCAAATCAGCAAAAACTTGTTTTTGCGTGGGGTGTGGTGCTTTTGGTGGTGAGAACCACCAACCTGTTGA	11	GTGGGGTGTGG	GTGGGGTGT|GG	oriTDB (https://doi.org/10.1093/nar/gky352)
R100	Plasmid	Shigella flexneri2b	Shigella flexneri	Gammaproteobacteria	Proteobacteria	550	TTACTCTGGCCATAAGATAAAACCTTTCATTATTAAGCAACGAACTTTTCACTATAAATATGCATATAGTGTTTACAAGTAAGAAAGACACTCCTAGCAGCGCCTCTAGGATCATCCTATAAAAAAATGCGATCCGGCGCTAGGGGCGTCCCTAATATATATCAATGTTTTTCGTGAAAATTGTCAGTACTGATCCTAATAAGAGTCGCTATAGGGTCGTAACAGGATCGCCAACGACTCTCTATTTAATAATTCAGAATTATTAAATATAAATAGCGTTTGTTAATTACATGATTTAAAACGTAAATCAGCAAAAACTTGTTTTTGCGTAGTGTGTGGTGCTTTTGGTGGTGAGAACCACCAACCTGTTGAGCCTTTTTGTGGAGTGGGTTAAATTAT…	11	GTAGTGTGTGG	GTAGTGTGT|GG	oriTDB (https://doi.org/10.1093/nar/gky352)
R1162	Plasmid	Pseudomonas aeruginosa	Pseudomonas aeruginosa	Gammaproteobacteria	Proteobacteria	160	GGCCAGTTTCTCGAAGAGAAACCGGTAAATGCGCCCTCCCCTACAAAGTAGGGTCGGGATTGCCGCCGCTGTGCCTCCATGATAGCCTACGAGACAGCACATTAACAATGGGGTGTCAAGATGGTTAAGGGGAGCAACAAGGCGGCGGATCGGCTGGCCA	12	TAAATGCGCCCT	TAAATGCG|CCCT	oriTDB (https://doi.org/10.1093/nar/gky352)
R27	Plasmid	Salmonella entericasubsp.enterica serovarTyphi (Salmonella typhi)	Salmonella enterica	Gammaproteobacteria	Proteobacteria	285	GGTTATTGCTACTTAATGCCGATAACGACTCAGGCTTTGAGGTTTTTTTATACGGTTCACATTTCGTTAGCAAGGTCAGGGTTTTTTGATAAAATTCTGGTTAGTTTGGTTAAAAAGTGTTACAAGTAAGGGTAATGGCTGAAAGGTTAGTTTTAAGGTTCAAAGCGGCAGTATTAAAATTCCAAAAGTTACTTTTCATCCTTCAGAATCCAGACCTTAATTTCATGTAGAAGATTCGTACAATTGTATTGGCGCAAGGACAATCCGCACATGTCAGAATCAGAT	NA	_	_	oriTDB (https://doi.org/10.1093/nar/gky352)
R388	Plasmid	Escherichia coli	Escherichia coli	Gammaproteobacteria	Proteobacteria	402	CCGCCTCGTCCTCCAAAAGTGCCTGCTTTTCCGGGCTTAGCCGTACTTGGATGGGGTCGCCTAGTGCCATGTCCTCTCCCGTAGTGTTACTGTAGTGGTTCAATCCTAGCATTTACAAGGGGTTGCGGCAATATTGTAGTGGCATAACACTACACAGGTTTTCGTCCTTGGCGTGGAAGTCATTGTAAATCAATGACTTACGCGCACCGAAAGGTGCGTATTGTCTATAGCCCAGATTTAAGGATACCAACCCGGCTTTTAAGGACGGAAACCATGCGATAACGCCAGCGTGACCCTAAAGAGGGTCAAAACTGCTCCCAATGCGCTATGCGCATTGGGTTATCGTGCAGCAATGATGCAACTATAATGCTATGATGGTGCTACAATGATGCAGAAAAT…	10	TGTCTATAGC	TGTCT|ATAGC	oriTDB (https://doi.org/10.1093/nar/gky352)
R391	ICE	Providencia rettgeri	Providencia rettgeri	Gammaproteobacteria	Proteobacteria	299	GCTCTGTTTGGCGGTGGATGACTGAGCCAAAAAAATCGAGACGCCAAACGTCGTTTGCATTCTGGCCTGAACTCGCCAAACGGTTTGTATCTTCATGGCGATACGTCTTTTCAGGCATTTATATGTGAAATCGGGCTGTATCCCTTGTCAGGTATGGGATTGCGCGAGTTGATTTATATCGAGACGCCAAACAGTGATTGTTACGGCAGTTTTACGTTTGGCGTTTCGATCCAAAAGCCAAACGGATAGTAGTTTTGGTTTTTGGGGTTAATTGGATGGGGAAATTGGTTTGGTAGAAA	NA	_	_	oriTDB (https://doi.org/10.1093/nar/gky352)
R46	Plasmid	Salmonella entericaserovar Typhimurium	Salmonella enterica	Gammaproteobacteria	Proteobacteria	650	AGCGCCGCAGATAATCTGACCGATTACCTCCTGAAACCAGGTCTATATAGGCCAAAAAGTTCATCTGATACTTTTGCGGTTATTATTGGCATTCAGTCCTCACATTGTGCATTTCTTAAACAAAAGATTGGGATCTAACAAGCTGAAATCTTAGTATTACCAAAGTAATAAAGCAAACTCATTATAAAACAATGAGTTATTAGGTGTTTTTAATACCTAATTATTACCGAATATTGACGCTATTTATTTTTTTATTTTTTAAATCAGTGTGATAGCGTGATTTATGCCGCTGCGTTAGGTGTATAGCAGGTTAAGGGATAAAAAATCATCTTTTTTGGTAGGAGCGATCTACGTAGGTTAAGGACTAACTGACTAAAAAGCGTTCAATATTCCGTATTC…	10	GGTGTATAGC	GGTGT|ATAGC	oriTDB (https://doi.org/10.1093/nar/gky352)
R64	Plasmid	Salmonella entericaserovar Typhimurium	Salmonella enterica	Gammaproteobacteria	Proteobacteria	92	GGGGTGTCGGGGCGAAGCCCTGACCAGATGGCAATTGTAATAGCGTCGCGTGTGACGGTATTACAATTGCACATCCTGTCCCGTTTTTCGGG	8	CATCCTGT	CATCCTG|T	oriTDB (https://doi.org/10.1093/nar/gky352)
R6K_2	Plasmid	Escherichia coli	Escherichia coli	Gammaproteobacteria	Proteobacteria	19	TTGCCCTATCCTGCATCGC	8	TATCCTGC	TATCCTG|C	oriTDB (https://doi.org/10.1093/nar/gky352)
R6K_2	Plasmid	Escherichia coli	Escherichia coli	Gammaproteobacteria	Proteobacteria	19	TTGCCCTATCCTGCATCGC	8	TATCCTGC	TATCCTG|C	oriTDB (https://doi.org/10.1093/nar/gky352)
R721	Plasmid	Escherichia coliK-12	Escherichia coli	Gammaproteobacteria	Proteobacteria	53	CACACGATTGTAACATGACCGGAACGGTCTTGTGTACAATCGGTATCGTGCCT	8	TATCGTGC	TATCGTG|C	oriTDB (https://doi.org/10.1093/nar/gky352)
R751	Plasmid	Enterobacter aerogenes	Enterobacter aerogenes	Gammaproteobacteria	Proteobacteria	99	GAATAAGGGACAGTGAAGATAGATAACCGGCTCGCCGGTTAGCTAACTTCACACATCCTGCCCGCCTTACGGCGTTAATAACACCAAGGAAAGTCTACA	8	CATCCTGC	CATCCTG|C	oriTDB (https://doi.org/10.1093/nar/gky352)
RA3	Plasmid	Aeromonas hydrophila	Aeromonas hydrophila	Gammaproteobacteria	Proteobacteria	NA	NA	8	CGTCCTAA	CGTCCTAA	https://doi.org/10.1186/s12866-014-0235-1
RES2/7	Plasmid	Rhizobium leguminosarum	Rhizobium leguminosarum	Alphaproteobacteria	Proteobacteria	57	CCCCGCAACAGCGCTGAGCAAGCACGTAGCGTCAGCGACGTATAATTGCGCCCTTGG	14	AATTGCGCCCTTGG	_	https://doi.org/10.1111/j.1574-6941.2002.tb01012.x
RES6/pIJ	Plasmid	Rhizobium leguminosarum	Rhizobium leguminosarum	Alphaproteobacteria	Proteobacteria	57	CCCCACGAGGCTCTCTCAGCAACACGTCGCGCCAGCGACGTATAATTGCGCCCTTGG	14	AATTGCGCCCTTGG	_	https://doi.org/10.1111/j.1574-6941.2002.tb01012.x
RES9	Plasmid	Rhizobium leguminosarum	Rhizobium leguminosarum	Alphaproteobacteria	Proteobacteria	56	GCCAGATCGACCTCAAGCAAGGGCGTCGCGTCAGCGACGTATAATTGCGCCATTGG	14	AATTGCGCCATTGG	_	https://doi.org/10.1111/j.1574-6941.2002.tb01012.x
RK2	Plasmid	Klebsiella aerogenesK8841	Klebsiella aerogenes	Gammaproteobacteria	Proteobacteria	112	CCGGCCAGCCTCGCAGAGCAGGATTCCCGTTGAGCACCGCCAGGTGCGAATAAGGGACAGTGAAGAAGGAACACCCGCTCGCGGGTGGGCCTACTTCACCTATCCTGCCCGG	8	TATCCTGC	TATCCTG|C	oriTDB (https://doi.org/10.1093/nar/gky352)
RP4	Plasmid	Pseudomonas aeruginosaS8	Pseudomonas aeruginosa	Gammaproteobacteria	Proteobacteria	99	GAATAAGGGACAGTGAAGAAGGAACACCCGCTCGCGGGTGGGCCTACTTCACCTATCCTGCCCGGCTGACGCCGTTGGATACACCAAGGAAAGTCTACA	8	TATCCTGC	TATCCTG|C	oriTDB (https://doi.org/10.1093/nar/gky352)
RSF1010	Plasmid	Escherichia coli3	Escherichia coli	Gammaproteobacteria	Proteobacteria	38	CCAGTTTCTCGAAGAGAAACCGGTAAGTGCGCCCTCCC	12	TAAGTGCGCCCT	TAAGTGCG|CCCT	oriTDB (https://doi.org/10.1093/nar/gky352)
SGI1	ICE	Salmonella enterica serovar Typhimurium	Salmonella enterica	Gammaproteobacteria	Proteobacteria	124	TATAATTCGCGCACATTCGTGCGCGGTGCGAAAGCCTAGAGCCCTTGAGGCTCAAGGCTTCCGTCGGGGGCTCTACCCCCGTCTCTGTTTACGCCTACGGCGACAGAGACGGGGTGGAGCATAG	NA	_	_	https://doi.org/10.3389/fmicb.2019.00457
SXT(MO10)	ICE	Vibrio choleraeO139 MO10	Vibrio cholerae	Gammaproteobacteria	Proteobacteria	299	GCTCTGTTTGGCGGCGGATGACCTAGTCAAAAAAATCGAGACGCCAAACGTCGTTTGCATTCTGGCCTGAACTCGCCAAACGGTTTGTATCTTCATGACGATACGTCGTTTTAGGCGTTTTTAAGTGAAATCGGGCTGTATCCCTTGTCAGGTATGGGATTGCGCGAGTTGATTTATATCGAGACGCCAAACAGTGATTGTTACGGCAGTTTTACGTTTGGCGTTTCGATCCAAAAGCCAAACGGATAGTGGTTTTGGCTTTTGGGGTTAATTGGATGGGGAAATTGGTTTGGTAGAAA	NA	_	_	oriTDB (https://doi.org/10.1093/nar/gky352)
Tn1549	ICE	Enterococcus faecalisBM4382	Enterococcus faecalis	Bacilli	Firmicutes	28	GGGAGTGGCTACACTCCCTATGCTTGCT	8	RYGCTTGC	RYGCTTG|C	oriTDB (https://doi.org/10.1093/nar/gky352)
Tn4399	ICE	Bacteroides fragilisTMP230	Bacteroides fragilis	Bacteroidia	Bacteroidetes	199	TAAGGTGATTATGTTGTTTTTCTTCATCTGTTCTATCTGTTTTTTAGTGAATAATCCGATTGATGTAATCTGAAAAGTCCGTGACCATCGGGAGCCGTTCCCCTCATCTTTTTGAGGGGCAAGTGGTCGGGGAATGTAATACGCCGACATTAACTTGCTATCCTAAAAAAGATGTGATTTACGGCTTAGATGCCGAATC	NA	_	_	oriTDB (https://doi.org/10.1093/nar/gky352)
Tn4555(IME)	ICE	Bacteroides fragilis	Bacteroides fragilis	Bacteroidia	Bacteroidetes	174	CCCTCGGGAGAGCCCACAACTACGTAAGCGGAGCGTGTAGTTATAGTGGGCTATATCAATGGCAAGCCATTGTCTGCAAACTCCAGCCTACGGCTTCCGCTCTCCTCCGTCAGGGAGGTTTTTCATCATCGTTGCCGATTGGAGATGCACCGACCAGCACAAGGTCTAAATCGT	NA	_	_	oriTDB (https://doi.org/10.1093/nar/gky352)
Tn5520(IME)	ICE	Bacteroides fragilisLV23	Bacteroides fragilis	Bacteroidia	Bacteroidetes	71	CTTATTGGGGAATTTTCAGCGATACGGAGTATTGCGGCTCGGAAAATTCCCTAATAAGCTACGGTATTTTC	NA	_	_	oriTDB (https://doi.org/10.1093/nar/gky352)
Tn916	ICE	Enterococcus faecalisDS16	Enterococcus faecalis	Bacilli	Firmicutes	216	AAGCGGAAGTCGCAGGTGTGGACTGATCTTGCTGGCTGGTGTGGCAATAGCCACGCCAGCACTTAACCCCCCGTATCTAACAGGGGGGTACAAATCGACAGGAAACAGTCAAAAAAACATTAGAAAATCCTTTGGTTACAAGGGATTTACAAAATTTCAGCGTATGTCAAATGGGCTTTAAAAGTTGACATACGGCCTTTTTGATTGGAGGGATTT	4	TGGT	TGG|T	oriTDB (https://doi.org/10.1093/nar/gky352)
